# A *Mycobacterium tuberculosis* secreted virulence factor disrupts host snRNP biogenesis

**DOI:** 10.1101/2024.02.06.579120

**Authors:** Komal Chauhan, Nishat Passricha, Yogita Kapoor, Dipanwita Datta, Naresh Arora, Mrinmoy Das, Kavya Rao, Lakshyaveer Singh, Ravi Dutt, Raman Deep Sharma, Binayak Sarkar, Basanti Malakkar, Haroon Kalam, Prince Saini, Lalita Mehra, Prasenjit Das, Vineet Ahuja, Amit Singhal, Vinay Nandicoori, Dhiraj Kumar

## Abstract

We earlier reported that *Mycobacterium tuberculosis* (*Mtb*) alters host RNA splicing to help its intracellular growth. Here, we report an unprecedented mechanism whereby a secreted virulence factor from *Mtb* interferes with the biogenesis of key spliceosomal components, causing an altered RNA splicing pattern. A high-throughput yeast-2-hybrid screen identified several *Mtb*-secreted proteins that can interact with the host RNA splicing factors (SFs). Through custom-designed in-cell assays, we show that one of those proteins, Rv1435c, targets specific exon-skipping events to alter RNA splicing. We show that Rv14345c or **h**ost **s**plicing **r**egulator 1 (hsr1) facilitates direct interaction between *Mtb* phagosomes and U5 snRNA and SNRPF, key components of the snRNPs. Genetic deletion of *hsr1* reverses the specific exon-skipping events caused by WT *Mtb* infection. The *Δhsr1* strain shows compromised growth during *ex vivo* infection in the macrophages and *in vivo* infection in the mice. Tissue sections from the WT *Mtb* or *Δhsr1*-infected mice showed significant hsr1-dependent SNRPF staining, a phenomenon also noted in the human intestinal tuberculosis (ITB) biopsies. We infer that hsr1 is a virulence factor which alters RNA splicing by interacting with U5snRNA and SNRPF. The splicing regulators from the host and pathogen are novel targets for anti-tuberculosis therapy.
