## Supplementary material for "A *Mycobacterium tuberculosis* secreted virulence factor disrupts host snRNP biogenesis": Table S1

### Sheet: All proteins
Accession	Ensembl ID	Gene Name	Abundance: F4: Sample, UN CE Y12, R1	Abundance: F5: Sample, UN CE Y12, R2	Abundance: F6: Sample, UN CE Y12, R3	Abundance: F13: Sample, INF CE Y12, R1	Abundance: F14: Sample, INF CE Y12, R2	Abundance: F15: Sample, INF CE Y12, R3	Abundance: F22: Sample, UN NE Y12, R1	Abundance: F23: Sample, UN NE Y12, R2	Abundance: F24: Sample, UN NE Y12, R3	Abundance: F16: Sample, INF NE Y12, R1	Abundance: F17: Sample, INF NE Y12, R2	Abundance: F18: Sample, INF NE Y12, R3
P15309	ENSG00000014257	ACP3	-0.497265	-0.00281247	-1.2107	0.338923	0.114145	0.923006	1.88533	-0.114391	-0.911129	-0.83306	-0.598651	0.194975
P43243	ENSG00000015479	MATR3	-2.35689	0.569149	0.392241	0.235831	0.246385	0.427965	0.525108	1.20261	1.06049	0.205632	0.17101	-1.53022
P08670	ENSG00000026025	VIM	0.592381	-0.782117	-0.0483256	0.89088	0.808354	0.276356	0.770413	0.473429	0.811835	-1.92975	-1.83014	-0.785556
P09012	ENSG00000077312	SNRPA	0.445157	1.07034	1.02299	-0.625589	0.841658	0.924311	0.140455	1.33505	1.39778	0.403972	0.799072	-0.123388
Q13435	ENSG00000087365	SF3B2	-0.0497705	0.76945	0.149148	1.98852	0.355179	0.42172	-0.0906839	1.02443	1.56089	1.18188	-0.302725	-0.871286
P31942	ENSG00000096746	HNRNPH3	-0.824461	0.204344	0.0239866	-0.288684	0.128912	0.56786	0.304484	1.50703	1.9361	0.869684	1.51806	0.117741
P14866	ENSG00000104824	HNRNPL	-0.813404	0.106447	-0.679383	-0.693318	-0.284753	-0.294025	1.01448	1.67163	2.12374	0.211742	0.284509	-0.863132
Q71UI9	ENSG00000105968	H2AZ2	0.0415849	-0.0964685	-0.510124	-0.623314	-1.55677	-1.33422	1.53535	1.40512	1.07225	0.527044	0.473399	-1.65892
O76014	ENSG00000108417	KRT37	0.642437	1.44658	-0.0244274	0.924658	0.688518	0.705996	-0.407344	-0.984373	-0.59258	-1.30324	-0.655142	-3.37712
Q14532	ENSG00000108759	KRT32	0.659288	1.50193	-0.0394987	0.955019	0.707575	0.72589	-0.440746	-1.0454	-0.634849	-1.37953	-0.700405	-3.21904
P05783	ENSG00000111057	KRT18	0.678567	1.56739	-0.0585178	0.990505	0.7295	0.748818	-0.481755	-1.11954	-0.686497	-1.47199	-0.755646	-3.00781
Q96A72	ENSG00000111196	MAGOHB	-0.406094	-0.495591	-0.457519	0.281338	-0.586269	-0.424265	0.298059	1.48925	1.74854	0.319126	-0.27654	0.348045
P84103	ENSG00000112081	SRSF3	0.60625	0.489298	-0.38965	-0.565204	-0.197201	-0.251926	0.820252	1.47994	1.83551	0.34033	1.04584	-1.49575
Q13423	ENSG00000112992	NNT	-0.993348	-1.13127	-0.507176	-0.488324	-0.385208	0.793562	1.03931	1.52764	1.04077	0.699081	0.0128029	-0.812142
Q16629	ENSG00000115875	SRSF7	-0.0671704	0.290524	-0.883284	-0.431356	-0.585815	-0.285526	0.531175	1.95168	2.29708	0.24969	1.30399	-0.866614
P22626	ENSG00000122566	HNRNPA2B1	-0.483552	-0.0793051	-0.750183	-1.00294	-0.095167	-0.115135	1.10659	1.40403	1.79903	0.42194	0.975247	-0.817519
Q02383	ENSG00000124157	SEMG2	-1.81476	-0.330702	0.013782	-0.0183263	0.013441	0.251359	2.09969	-0.00291043	-0.302354	-0.571839	-0.258737	-0.557725
P04279	ENSG00000124233	SEMG1	-1.30289	-1.70478	-0.510802	0.199773	0.101403	-0.0528284	1.77768	-0.0855782	0.18232	-0.481434	-0.768198	-0.244864
P09234	ENSG00000124562	SNRPC	0.653112	0.932897	0.631814	-1.39796	-0.464332	0.859777	0.155543	1.36809	1.67504	0.317383	0.566178	-0.161998
Q02539	ENSG00000124610	H1-1	-0.625483	-0.770219	-1.69291	-0.225564	-0.440674	-1.33608	1.16124	1.19022	0.87639	0.848454	0.268827	-1.70909
Q09666	ENSG00000124942	AHNAK	0.210945	2.56766	0.459719	-0.023845	0.89072	1.68867	-1.02868	-1.10754	-0.505139	-0.0859966	-0.141783	1.01002
P62316	ENSG00000125743	SNRPD2	0.876342	0.900805	1.01513	-0.696311	0.593358	0.94686	0.00193544	1.56666	1.46982	0.756675	0.628825	-0.408846
P14678	ENSG00000125835	SNRPB	0.888531	0.783962	-0.108137	-1.11711	0.220587	0.528643	-0.415077	1.11348	1.60504	0.962612	0.253028	-1.22587
P63162	ENSG00000128739	SNRPN	0.880999	0.790419	-0.0424109	-0.984354	0.18219	0.552063	-0.356217	1.07796	1.55098	0.949407	0.276605	-1.08588
Q12906	ENSG00000129351	ILF3	-0.346527	0.405521	0.443435	0.525451	-0.47394	0.337266	0.846689	1.1565	1.22601	-0.457405	-1.81059	-0.439172
P84243	ENSG00000132475	H3-3B	-0.365236	1.77706	-0.576314	-0.942415	-0.0127139	-1.01016	1.34745	1.29604	0.866771	0.354005	-0.657615	-0.847342
P63241	ENSG00000132507	EIF5A	0.572629	0.92209	0.636052	-0.481673	0.936204	1.65555	-1.54444	0.117554	-1.70052	-0.137881	0.0226579	0.775057
O60506	ENSG00000135316	SYNCRIP	-1.15618	0.858352	1.20591	0.816607	0.578482	1.04831	0.493421	1.08944	1.06433	-0.283745	-0.197001	0.72295
P78386	ENSG00000135443	KRT85	0.462399	0.628624	1.54324	0.442901	-0.159393	1.50144	0.478264	0.423349	0.0545361	-0.778093	-1.111	-3.11151
P62995	ENSG00000136527	TRA2B	-0.276968	-0.0877827	-0.360931	-0.110755	-0.120967	-1.06127	0.707664	1.77419	2.22015	0.819837	1.46487	-0.574131
Q5VYK3	ENSG00000136813	ECPAS	-0.674865	0.437057	1.58808	2.42645	1.08779	1.8197	-0.597054	-0.0513991	-0.99687	-1.31006	-1.30153	0.124449
P17096	ENSG00000137309	HMGA1	-0.827541	-0.436496	-0.316128	-0.365421	0.473891	0.286043	0.979336	1.19905	0.606697	1.10841	-0.680177	-0.80788
P38919	ENSG00000141543	EIF4A3	-0.443307	0.162323	-0.166477	-0.0407083	0.557666	0.636468	0.255124	0.866345	1.48682	0.0829977	0.551233	-1.00604
Q5D862	ENSG00000143520	FLG2	1.44842	1.2105	0.523904	-0.123475	0.937237	0.759363	-0.344255	-1.61592	-2.11635	-0.666871	-1.31079	0.277119
Q96A08	ENSG00000146047	H2BC1	-0.572988	-1.11213	-1.05061	-0.966718	-0.541466	-0.523375	1.45253	1.41573	1.32172	0.815652	0.618606	-1.07311
O14979	ENSG00000152795	HNRNPDL	0.0229113	-0.448455	-0.816368	-0.1417	-0.389452	-0.063893	0.605742	1.84514	2.0535	0.798488	1.25659	-0.490555
P58876	ENSG00000158373	H2BC5	-0.610175	-1.04414	-1.10277	-0.961407	-0.586713	-0.594783	1.47201	1.45483	1.27653	0.799924	0.548567	-1.04189
P12273	ENSG00000159763	PIP	-0.853408	-0.493337	-0.569034	-0.455683	-0.815104	-0.16659	2.10039	0.348594	0.0398036	-0.62815	-0.805038	-1.02844
P02545	ENSG00000160789	LMNA	-1.27612	-0.621114	0.486689	-0.297215	-0.582689	1.08322	1.1636	2.12783	0.804266	-0.511869	-0.388352	-0.660951
P61326	ENSG00000162385	MAGOH	-0.380191	-0.468654	-0.990174	0.2993	-0.558284	-0.398152	0.315828	1.49325	1.74955	0.336652	-0.252133	0.365236
Q96AE4	ENSG00000162613	FUBP1	-0.503648	1.5841	0.661537	-0.426779	0.788084	1.1917	0.0264616	1.05736	1.99893	0.192338	0.460938	-0.145924
P02768	ENSG00000163631	ALB	-1.67776	-1.03425	-0.0342546	0.0303579	-1.15375	0.237631	1.74389	0.164507	-0.0320184	-0.395236	0.373913	-1.24419
P0C0S5	ENSG00000164032	H2AZ1	0.0415849	-0.0964685	-0.510124	-0.623314	-1.55677	-1.33422	1.53535	1.40512	1.07225	0.527044	0.473399	-1.65892
Q6KB66	ENSG00000167767	KRT80	0.521336	1.77142	0.425164	0.123423	1.23795	1.0306	-1.47414	-1.04476	-0.494608	-1.21373	-1.26557	-1.4071
P04264	ENSG00000167768	KRT1	0.960841	1.52463	-0.10403	0.655895	0.932651	1.06896	-1.03082	-0.848781	-0.611883	-0.984697	-0.506458	-2.3467
Q2M2I5	ENSG00000167916	KRT24	0.686539	1.45018	0.527004	0.861634	0.711112	0.821299	-0.444365	-0.748155	-0.66965	-1.3531	-0.968313	-3.22825
Q16695	ENSG00000168148	H3-4	-0.355481	1.78217	-0.557436	-0.924932	0.0100057	-0.977401	1.33997	1.22282	0.863263	0.355728	-0.625004	-0.812799
P10412	ENSG00000168298	H1-4	-0.714627	-0.868578	-0.979052	-0.385609	-0.499416	-1.00633	1.3123	1.59574	0.964758	0.845706	0.135349	-1.45824
P51991	ENSG00000170144	HNRNPA3	-0.177218	-0.0326295	-0.426863	-0.809785	0.0565992	0.0314796	1.19956	1.65783	1.94968	0.404453	1.01094	-1.34668
O43790	ENSG00000170442	KRT86	0.44961	0.603188	1.44821	0.431596	-0.124872	1.4096	0.464268	0.413531	0.0727795	-0.696499	-1.00408	-3.3898
P78385	ENSG00000170523	KRT83	0.466461	0.637221	1.57679	0.44643	-0.172298	1.53386	0.482758	0.426344	0.0474681	-0.807881	-1.14987	-2.99962
O76015	ENSG00000171360	KRT38	0.634602	1.42132	-0.017808	0.910705	0.679684	0.696783	-0.392425	-0.956946	-0.573646	-1.2689	-0.634851	-3.44399
P35527	ENSG00000171403	KRT9	0.872066	1.37544	-0.481267	0.724117	0.639344	0.604057	-0.920925	-0.483438	-0.385514	-0.861417	-0.386705	-2.68865
P35908	ENSG00000172867	KRT2	1.49555	1.37965	0.378397	0.661241	0.387492	1.26718	-1.10041	-0.424123	-0.963995	-1.11934	-1.25782	-2.28255
Q86TJ2	ENSG00000173011	TADA2B	0.411201	2.1781	0.409404	1.06623	0.808441	1.58695	-0.62218	-0.523329	-1.08681	-2.1728	-1.17607	-0.54373
P36578	ENSG00000174444	RPL4	-1.49596	-0.448559	-1.19534	1.0843	0.781488	0.865195	0.662962	0.955967	0.145825	0.614159	-1.38456	-1.00073
Q658Y4	ENSG00000176853	FAM91A1	-0.216951	1.06075	0.51112	0.793367	0.781834	0.247515	-0.819946	-0.430795	-2.16966	-0.254262	-0.632859	-1.54856
P62807	ENSG00000180596	H2BC4	-0.610175	-1.04414	-1.10277	-0.961407	-0.586713	-0.594783	1.47201	1.45483	1.27653	0.799924	0.548567	-1.04189
P18077	ENSG00000182899	RPL35A	-0.0718155	0.833315	0.636554	1.02091	0.892827	1.16747	-0.143918	0.60742	0.199766	-1.77833	-2.48639	-0.886912
Q71DI3	ENSG00000183598	H3C13	0.637832	0.606909	-0.0745692	-1.43572	-1.63268	-1.29894	0.700166	1.61094	0.566612	0.27704	-0.0150343	-0.440383
Q86V81	ENSG00000183684	ALYREF	0.316941	0.204393	-0.53381	-1.37362	-0.863187	-0.663083	1.06614	1.13402	1.45955	0.782439	0.254419	-1.61469
Q16777	ENSG00000184260	H2AC20	-0.548173	-0.916669	-1.03975	-0.614789	-0.628032	-0.775063	1.36003	1.64984	1.23321	0.627212	0.375718	-1.1731
P16401	ENSG00000184357	H1-5	-1.31805	-0.5202	-0.0564392	-0.0605507	-2.00328	0.477742	1.17765	1.15895	0.843522	0.783021	0.115471	-0.801283
Q99880	ENSG00000185130	H2BC13	-0.606282	-1.04167	-1.10739	-0.967589	-0.60445	-0.596758	1.47294	1.45591	1.27793	0.798005	0.551674	-1.04438
P04259	ENSG00000185479	KRT6B	1.32254	0.672927	2.26523	0.781941	0.462589	2.03068	0.291503	-0.828502	-0.744893	-1.30731	-1.14295	-0.831502
Q7Z3Y9	ENSG00000186393	KRT26	1.17103	1.35314	-0.0586657	0.274748	0.76214	0.655239	-0.696003	-0.96691	-0.544539	-0.826896	-0.020974	-3.49498
P13645	ENSG00000186395	KRT10	1.13214	1.4956	0.0515726	0.473945	0.977553	1.12295	-0.669628	-0.603937	-0.675937	-1.09975	-0.645319	-3.29234
P02533	ENSG00000186847	KRT14	1.45426	0.756332	0.349413	0.218164	0.541905	1.98587	-0.932671	-0.175323	-1.10662	-1.38981	-0.451577	-2.58897
P22492	ENSG00000187475	H1-6	-0.665399	-0.814884	-1.50616	-0.252361	-0.474528	-1.39931	1.17994	1.20986	0.885742	0.85689	0.258248	-1.58069
Q7Z794	ENSG00000189182	KRT77	1.55237	1.27308	1.20108	0.543633	0.493923	0.375216	-1.52108	-1.28145	-0.604048	-0.474353	-1.43176	-0.41839
P08133	ENSG00000197043	ANXA6	-0.55092	-0.52819	0.831613	-0.491539	0.369492	1.45136	-1.32948	-0.653477	-0.190587	-0.115322	-1.87902	-0.39668
Q92764	ENSG00000197079	KRT35	0.678367	1.5667	-0.0583085	0.990132	0.729272	0.74858	-0.481311	-1.11875	-0.685939	-1.471	-0.755049	-3.0102
O60814	ENSG00000197903	H2BC12	-0.610175	-1.04414	-1.10277	-0.961407	-0.586713	-0.594783	1.47201	1.45483	1.27653	0.799924	0.548567	-1.04189
Q86YZ3	ENSG00000197915	HRNR	-0.117735	1.23152	0.564034	1.05035	0.63109	0.266864	-0.116247	-0.806184	-0.0274167	-1.09995	-0.982249	-1.9482
Q6FI13	ENSG00000203812	H2AC18	-0.548173	-0.916669	-1.03975	-0.614789	-0.628032	-0.775063	1.36003	1.64984	1.23321	0.627212	0.375718	-1.1731
Q5QNW6	ENSG00000203814	H2BC18	-0.610175	-1.04414	-1.10277	-0.961407	-0.586713	-0.594783	1.47201	1.45483	1.27653	0.799924	0.548567	-1.04189
P63244	ENSG00000204628	RACK1	0.212141	0.520981	1.01717	0.678663	0.575945	0.957471	0.666438	1.26722	0.219336	-1.73434	-1.57881	-1.22422
Q7Z3Z0	ENSG00000204897	KRT25	1.26271	1.26089	-0.0612524	0.251392	0.873934	1.06707	-0.909508	-0.685802	-0.600458	-0.771296	-0.143944	-3.51175
P07477	ENSG00000204983	PRSS1	-0.887033	1.32187	1.18401	1.23803	1.11523	0.964004	-0.684356	-1.23904	-0.735353	-1.25278	-0.82437	-0.609082
Q14533	ENSG00000205426	KRT81	0.453736	0.611187	1.47753	0.435267	-0.135238	1.43794	0.468763	0.416746	0.0673995	-0.721284	-1.03662	-3.30934
Q99877	ENSG00000233822	H2BC15	-0.610175	-1.04414	-1.10277	-0.961407	-0.586713	-0.594783	1.47201	1.45483	1.27653	0.799924	0.548567	-1.04189
P57053	ENSG00000234289	H2BS1	-0.589871	-1.10077	-1.12961	-0.987969	-0.592178	-0.589353	1.46797	1.45095	1.27477	0.803738	0.555321	-1.01654
Q6IS14	ENSG00000253626	EIF5AL1	0.599473	0.921165	0.663846	-0.470611	0.968491	1.63271	-1.54928	0.0721073	-1.70771	-0.121673	0.00175509	0.75773
Q99879	ENSG00000273703	H2BC14	-0.610175	-1.04414	-1.10277	-0.961407	-0.586713	-0.594783	1.47201	1.45483	1.27653	0.799924	0.548567	-1.04189
P62805	ENSG00000274618	H4C6	-0.665794	-1.3137	-0.716688	-0.567325	-0.88052	-0.200138	1.58343	1.60185	1.20343	0.562919	0.228767	-0.738735
Q93079	ENSG00000275713	H2BC9	-0.610175	-1.04414	-1.10277	-0.961407	-0.586713	-0.594783	1.47201	1.45483	1.27653	0.799924	0.548567	-1.04189
		x

### Sheet: Spliceosome protein
Accession	Ensembl ID	Gene Name	Functional category	Abundance: F4: Sample, UN CE Y12, R1	Abundance: F5: Sample, UN CE Y12, R2	Abundance: F6: Sample, UN CE Y12, R3	Abundance: F13: Sample, INF CE Y12, R1	Abundance: F14: Sample, INF CE Y12, R2	Abundance: F15: Sample, INF CE Y12, R3	Abundance: F22: Sample, UN NE Y12, R1	Abundance: F23: Sample, UN NE Y12, R2	Abundance: F24: Sample, UN NE Y12, R3	Abundance: F16: Sample, INF NE Y12, R1	Abundance: F17: Sample, INF NE Y12, R2	Abundance: F18: Sample, INF NE Y12, R3
P09012	ENSG00000077312	SNRPA	U1 SnRNP component	0.445157	1.07034	1.02299	-0.625589	0.841658	0.924311	0.140455	1.33505	1.39778	0.403972	0.799072	-0.123388
Q13435	ENSG00000087365	SF3B2	U2 SnRNP component	-0.0497705	0.76945	0.149148	1.98852	0.355179	0.42172	-0.0906839	1.02443	1.56089	1.18188	-0.302725	-0.871286
P31942	ENSG00000096746	HNRNPH3	HnRNP Protein	-0.824461	0.204344	0.0239866	-0.288684	0.128912	0.56786	0.304484	1.50703	1.9361	0.869684	1.51806	0.117741
P14866	ENSG00000104824	HNRNPL	HnRNP Protein	-0.813404	0.106447	-0.679383	-0.693318	-0.284753	-0.294025	1.01448	1.67163	2.12374	0.211742	0.284509	-0.863132
Q96A72	ENSG00000111196	MAGOHB	EJC/TREX Complex	-0.406094	-0.495591	-0.457519	0.281338	-0.586269	-0.424265	0.298059	1.48925	1.74854	0.319126	-0.27654	0.348045
P84103	ENSG00000112081	SRSF3	SR Proteins	0.60625	0.489298	-0.38965	-0.565204	-0.197201	-0.251926	0.820252	1.47994	1.83551	0.34033	1.04584	-1.49575
Q16629	ENSG00000115875	SRSF7	SR Proteins	-0.0671704	0.290524	-0.883284	-0.431356	-0.585815	-0.285526	0.531175	1.95168	2.29708	0.24969	1.30399	-0.866614
P22626	ENSG00000122566	HNRNPA2B1	HnRNP Protein	-0.483552	-0.0793051	-0.750183	-1.00294	-0.095167	-0.115135	1.10659	1.40403	1.79903	0.42194	0.975247	-0.817519
P09234	ENSG00000124562	SNRPC	U1 SnRNP component	0.653112	0.932897	0.631814	-1.39796	-0.464332	0.859777	0.155543	1.36809	1.67504	0.317383	0.566178	-0.161998
P62316	ENSG00000125743	SNRPD2	Sm Core proteins	0.876342	0.900805	1.01513	-0.696311	0.593358	0.94686	0.00193544	1.56666	1.46982	0.756675	0.628825	-0.408846
P14678	ENSG00000125835	SNRPB	Sm Core proteins	0.888531	0.783962	-0.108137	-1.11711	0.220587	0.528643	-0.415077	1.11348	1.60504	0.962612	0.253028	-1.22587
P63162	ENSG00000128739	SNRPN	SMN Complex Protein	0.880999	0.790419	-0.0424109	-0.984354	0.18219	0.552063	-0.356217	1.07796	1.55098	0.949407	0.276605	-1.08588
Q12906	ENSG00000129351	ILF3	RNA Binding protein	-0.346527	0.405521	0.443435	0.525451	-0.47394	0.337266	0.846689	1.1565	1.22601	-0.457405	-1.81059	-0.439172
P63241	ENSG00000132507	EIF5A	RNA Binding protein	0.572629	0.92209	0.636052	-0.481673	0.936204	1.65555	-1.54444	0.117554	-1.70052	-0.137881	0.0226579	0.775057
O60506	ENSG00000135316	SYNCRIP	HnRNP Protein	-1.15618	0.858352	1.20591	0.816607	0.578482	1.04831	0.493421	1.08944	1.06433	-0.283745	-0.197001	0.72295
P62995	ENSG00000136527	TRA2B	SR Proteins	-0.276968	-0.0877827	-0.360931	-0.110755	-0.120967	-1.06127	0.707664	1.77419	2.22015	0.819837	1.46487	-0.574131
P17096	ENSG00000137309	HMGA1	Chromatin related protein	-0.827541	-0.436496	-0.316128	-0.365421	0.473891	0.286043	0.979336	1.19905	0.606697	1.10841	-0.680177	-0.80788
P38919	ENSG00000141543	EIF4A3	EJC/TREX Complex	-0.443307	0.162323	-0.166477	-0.0407083	0.557666	0.636468	0.255124	0.866345	1.48682	0.0829977	0.551233	-1.00604
O14979	ENSG00000152795	HNRNPDL	HnRNP Protein	0.0229113	-0.448455	-0.816368	-0.1417	-0.389452	-0.063893	0.605742	1.84514	2.0535	0.798488	1.25659	-0.490555
P61326	ENSG00000162385	MAGOH	EJC/TREX Complex	-0.380191	-0.468654	-0.990174	0.2993	-0.558284	-0.398152	0.315828	1.49325	1.74955	0.336652	-0.252133	0.365236
P51991	ENSG00000170144	HNRNPA3	HnRNP Protein	-0.177218	-0.0326295	-0.426863	-0.809785	0.0565992	0.0314796	1.19956	1.65783	1.94968	0.404453	1.01094	-1.34668
Q86TJ2	ENSG00000173011	TADA2B	Chromatin related protein	0.411201	2.1781	0.409404	1.06623	0.808441	1.58695	-0.62218	-0.523329	-1.08681	-2.1728	-1.17607	-0.54373
P36578	ENSG00000174444	RPL4	RNA Binding protein	-1.49596	-0.448559	-1.19534	1.0843	0.781488	0.865195	0.662962	0.955967	0.145825	0.614159	-1.38456	-1.00073
P18077	ENSG00000182899	RPL35A	RNA Binding protein	-0.0718155	0.833315	0.636554	1.02091	0.892827	1.16747	-0.143918	0.60742	0.199766	-1.77833	-2.48639	-0.886912
Q86V81	ENSG00000183684	ALYREF	EJC/TREX Complex	0.316941	0.204393	-0.53381	-1.37362	-0.863187	-0.663083	1.06614	1.13402	1.45955	0.782439	0.254419	-1.61469
Q6IS14	ENSG00000253626	EIF5AL1	RNA Binding protein	0.599473	0.921165	0.663846	-0.470611	0.968491	1.63271	-1.54928	0.0721073	-1.70771	-0.121673	0.00175509	0.75773
