## Supplementary material for "A *Mycobacterium tuberculosis* secreted virulence factor disrupts host snRNP biogenesis": Table S2

### Sheet: BD Library
S.no	Rv_number	Gene Description	Gene name	Functional Category
1	Rv1470	Probable thioredoxin TrxA	trxA	intermediary metabolism and respiration
2	Rv2074	Uncharacterized protein	Rv2074	intermediary metabolism and respiration
3	Rv3369	F420-dependent oxidoreductase	Rv3369	conserved hypotheticals
4	Rv2469c	HNH endonuclease	Rv2469c	conserved hypotheticals
5	Rv1816	TetR family transcriptional regulator	Rv1816	regulatory proteins
6	Rv1075c	Conserved exported protein	Rv1075c	cell wall and cell processes
7	Rv1729c	S-adenosyl-L-methionine-dependent methyltransferase	Rv1729c	lipid metabolism
8	Rv2631	RNA-splicing ligase RtcB	Rv2631	conserved hypotheticals
9	Rv0170	Mammalian cell entry protein	mce1B	virulence, detoxification, adaptation
10	Rv0060	Uncharacterized protein	Rv0060	conserved hypotheticals
11	Rv3864	Secretion protein EspE	espE	cell wall and cell processes
12	Rv3627c	D-alanyl-D-alanine carboxypeptidase	Rv3627c	conserved hypotheticals
13	Rv2075c	Uncharacterized protein	Rv2075c	cell wall and cell processes
14	Rv0172	Mammalian cell entry protein	mce1D	virulence, detoxification, adaptation
15	Rv3031	1,4-alpha-glucan branching protein	Rv3031	conserved hypotheticals
16	Rv1166	Monoacyl phosphatidylinositol tetramannoside-binding protein	lpqW	cell wall and cell processes
17	Rv2823c	CRISPR-associated protein Csm1	Rv2823c	conserved hypotheticals
18	Rv3810	Exported repetitive protein	pirG	cell wall and cell processes
19	Rv3899c	Tat (Twin-arginine translocation) pathway signal sequence containing protein	Rv3899c	conserved hypotheticals
20	Rv3811	Csp	Rv3811	conserved hypotheticals
21	Rv3019c	ESAT-6-like protein	esxR	cell wall and cell processes
22	Rv1910c	Uncharacterized protein	Rv1910c	cell wall and cell processes
23	Rv2050	RNA polymerase-binding protein RbpA	Rv2050	conserved hypotheticals
24	Rv2246	3-oxoacyl-ACP synthase	kasB	lipid metabolism
25	Rv1926c	Immunogenic protein MPB63	mpt63	cell wall and cell processes
26	Rv2253	Uncharacterized protein	Rv2253	cell wall and cell processes
27	Rv2428	Alkyl hydroperoxide reductase	ahpC	virulence, detoxification, adaptation
28	Rv1932	Probable thiol peroxidase	tpx	virulence, detoxification, adaptation
29	Rv2140c	Uncharacterized protein	TB18.6	conserved hypotheticals
30	Rv2202c	Ribokinase	adoK	intermediary metabolism and respiration
31	Rv2672	Protease	Rv2672	intermediary metabolism and respiration
32	Rv2799	Membrane protein	Rv2799	cell wall and cell processes
33	Rv3045	Alcohol dehydrogenase	adhC	intermediary metabolism and respiration
34	Rv3198c	DNA helicase	uvrD2	information pathways
35	Rv3280	Methylmalonyl-CoA carboxyltransferase	accD5	lipid metabolism
36	Rv1436	Glyceraldehyde-3-phosphate dehydrogenase	gap	intermediary metabolism and respiration
37	Rv2376c	Low molecular weight antigen CFP2 (low molecular weight protein antigen 2) (CFP-2)	cfp2	cell wall and cell processes
38	Rv2905	Lipoprotein LppW	lppW	cell wall and cell processes
39	Rv1437	Phosphoglycerate kinase	pgk	intermediary metabolism and respiration
40	Rv1558	Nitroreductase	Rv1558	conserved hypotheticals
41	Rv2691	Potassium transporter TrkA	ceoB	cell wall and cell processes
42	Rv2909c	30S ribosomal protein S16	rpsP	information pathways
43	Rv3224	Possible iron-regulated short-chain dehydrogenase/reductase	Rv3224	intermediary metabolism and respiration
44	Rv3283	Sulfurtransferase	sseA	intermediary metabolism and respiration
45	Rv1438	Triosephosphate isomerase	tpi	intermediary metabolism and respiration
46	Rv1566c	Possible Inv protein	Rv1566c	virulence, detoxification, adaptation
47	Rv2576c	Uncharacterized protein	Rv2576c	cell wall and cell processes
48	Rv2927c	Uncharacterized protein	Rv2927c	conserved hypotheticals
49	Rv1390	DNA-directed RNA polymerase subunit omega	rpoZ	information pathways
50	Rv3136	Uncharacterized protein	PPE51	PE/PPE
51	Rv3312A	Pilin	Rv3312A	cell wall and cell processes
52	Rv1626	Transcriptional regulator	Rv1626	regulatory proteins
53	Rv2477c	ABC transporter ATP-binding protein	Rv2477c	cell wall and cell processes
54	Rv2749	Antibiotic biosynthesis monooxygenase	Rv2749	conserved hypotheticals
55	Rv2878c	Soluble secreted antigen MPT53	mpt53	cell wall and cell processes
56	Rv3029c	Electron transfer flavoprotein subunit beta	fixA	intermediary metabolism and respiration
57	Rv3143	Probable response regulator	Rv3143	regulatory proteins
58	Rv1471	Thioredoxin	trxB1	intermediary metabolism and respiration
59	Rv1630	30S ribosomal protein S1	rpsA	information pathways
60	Rv1433	Uncharacterized protein	Rv1433	cell wall and cell processes
61	Rv2668	Possible exported alanine and valine rich protein	Rv2668	cell wall and cell processes
62	Rv3194c	Possible conserved secreted protein	Rv3194c	cell wall and cell processes
63	Rv3354	Lipoprotein	Rv3354	conserved hypotheticals
64	Rv1435c	Uncharacterized protein	Rv1435c	cell wall and cell processes
65	Rv1636	Universal stress protein	TB15.3	virulence, detoxification, adaptation
66	Rv1638A	Uncharacterized protein	Rv1638A	conserved hypotheticals
67	Rv1827	Peptide-binding protein	garA	conserved hypotheticals
68	Rv1885c	Chorismate mutase	Rv1885c	intermediary metabolism and respiration
69	Rv0636	(3R)-hydroxyacyl-ACP dehydratase subunit HadB	hadB	intermediary metabolism and respiration
70	Rv0720	50S ribosomal protein L18	rplR	information pathways
71	Rv1211	Conserved protein	Rv1211	conserved hypotheticals
72	Rv1643	50S ribosomal protein L20	rplT	information pathways
73	Rv1829	Uncharacterized protein	Rv1829	conserved hypotheticals
74	Rv0524	Glutamate-1-semialdehyde 2,1-aminomutase	hemL	intermediary metabolism and respiration
75	Rv0639	Transcription termination/antitermination protein NusG	nusG	information pathways
76	Rv1077	Cystathionine beta-synthase	cbs	intermediary metabolism and respiration
77	Rv1887	Membrane protein	Rv1887	conserved hypotheticals
78	Rv0733	Adenylate kinase	adk	intermediary metabolism and respiration
79	Rv0952	Succinyl-CoA ligase [ADP-forming] subunit alpha	sucD	intermediary metabolism and respiration
80	Rv0685	Elongation factor Tu	tuf	information pathways
81	Rv1093	Serine hydroxymethyltransferase	glyA1	intermediary metabolism and respiration
82	Rv1793	ESAT-6-like protein	esxN	cell wall and cell processes
83	Rv0467	Isocitrate lyase	icl1	intermediary metabolism and respiration
84	Rv0556	Membrane protein	Rv0556	cell wall and cell processes
85	Rv0652	50S ribosomal protein L7/L12	rplL	information pathways
86	Rv0700	30S ribosomal protein S10	rpsJ	information pathways
87	Rv0780	Phosphoribosylaminoimidazole-succinocarboxamide synthase	purC	intermediary metabolism and respiration
88	Rv0888	Uncharacterized protein	Rv0888	cell wall and cell processes
89	Rv0984	Molybdenum cofactor biosynthesis protein	moaB2	intermediary metabolism and respiration
90	Rv1094	Acyl-ACP desaturase	desA2	lipid metabolism
91	Rv1196	PE family protein	PPE18	PE/PPE
92	Rv1284	Carbonic anhydrase	canA	intermediary metabolism and respiration
93	Rv2468c	Uncharacterized protein	Rv2468c	conserved hypotheticals
94	Rv0577	Antigen Cfp30B	TB27.3	conserved hypotheticals
95	Rv0707	30S ribosomal protein S3	rpsC	information pathways
96	Rv0896	Citrate synthase	gltA2	intermediary metabolism and respiration
97	Rv1023	Enolase	eno	intermediary metabolism and respiration
98	Rv1096	Carbohydrate degradation protein	Rv1096	intermediary metabolism and respiration
99	Rv1197	ESAT-6-like protein	esxK	cell wall and cell processes
100	Rv1810	Uncharacterized protein	Rv1810	conserved hypotheticals
101	Rv0603	Possible exported protein	Rv0603	cell wall and cell processes
102	Rv0831c	Conserved protein	Rv0831c	conserved hypotheticals
103	Rv1070c	Enoyl-CoA hydratase	echA8	lipid metabolism
104	Rv1098c	Fumarate hydratase class II	fum	intermediary metabolism and respiration
105	Rv1198	ESAT-6-like protein	esxL	cell wall and cell processes
106	Rv	#N/A	#N/A	#N/A
107	Rv1308	ATP synthase subunit alpha	atpA	intermediary metabolism and respiration
108	Rv1815	Uncharacterized protein	Rv1815	conserved hypotheticals
109	Rv0634a	Uncharacterized protein	Rv0634A	conserved hypotheticals
110	Rv0046c	Inositol-3-phosphate synthase	ino1	intermediary metabolism and respiration
111	Rv0164	Cyclase	TB18.5	conserved hypotheticals
112	Rv0242c	3-ketoacyl-ACP reductase	fabG4	lipid metabolism
113	Rv0379	Transporter	secE2	cell wall and cell processes
114	Rv0005	DNA gyrase subunit B	gyrB	information pathways
115	Rv0053	30S ribosomal protein S6	rpsF	information pathways
116	Rv0243	Acetyl-CoA acetyltransferase	fadA2	lipid metabolism
117	Rv0309	Possible conserved exported protein	Rv0309	cell wall and cell processes
118	Rv0006	DNA gyrase subunit A	gyrA	information pathways
119	Rv0062	Glucanase	celA1	intermediary metabolism and respiration
120	Rv0270	Acyl-CoA synthetase	fadD2	lipid metabolism
121	Rv0340	Conserved protein	Rv0340	conserved hypotheticals
122	Rv0432	Superoxide dismutase [Cu-Zn]	sodC	virulence, detoxification, adaptation
123	Rv0155	NAD(P) transhydrogenase subunit alpha	pntAa	intermediary metabolism and respiration
124	Rv1891	Conserved protein	Rv1891	conserved hypotheticals
125	Rv2204c	Iron-sulfur cluster insertion protein ErpA	Rv2204c	conserved hypotheticals
126	Rv2240c	Uncharacterized protein	Rv2240c	conserved hypotheticals
127	Rv3400	Uncharacterized protein	Rv3400	intermediary metabolism and respiration
128	Rv3457c	DNA-directed RNA polymerase subunit alpha	rpoA	information pathways
129	Rv3462c	Translation initiation factor IF-1	infA	information pathways
130	Rv2302	Uncharacterized protein	Rv2302	conserved hypotheticals
131	Rv3389c	Dehydrogenase	htdY	intermediary metabolism and respiration
132	Rv2185c	Conserved protein TB16.3	TB16.3	conserved hypotheticals
133	Rv2244	Acyl carrier protein	acpM	lipid metabolism
134	Rv1911c	Uncharacterized protein	lppC	cell wall and cell processes
135	Rv2220	Glutamine synthetase	glnA1	intermediary metabolism and respiration
136	Rv2245	3-oxoacyl-ACP synthase	kasA	lipid metabolism
137	Rv0431	Tuberculin related peptide	Rv0431	cell wall and cell processes
138	Rv0282	Secretion protein EccA	eccA3	cell wall and cell processes
139	Rv0351	Protein GrpE	grpE	virulence, detoxification, adaptation
140	Rv0440	60 kDa chaperonin	groEL2	virulence, detoxification, adaptation
141	Rv0211	Phosphoenolpyruvate carboxykinase [GTP]	pckA	intermediary metabolism and respiration
142	Rv1984c	UPF0235 protein LH57	cfp21	cell wall and cell processes
143	Rv2145c	Cell wall synthesis protein Wag31	wag31	cell wall and cell processes
144	Rv2301	Cutinase	cut2	cell wall and cell processes
145	Rv3417c	60 kDa chaperonin	groEL1	virulence, detoxification, adaptation
146	Rv2150c	Cell division protein FtsZ	ftsZ	cell wall and cell processes
147	Rv2211c	Aminomethyltransferase	gcvT	intermediary metabolism and respiration
148	Rv2068c	Beta-lactamase	blaC	intermediary metabolism and respiration
149	Rv2190c	Endopeptidase	Rv2190c	virulence, detoxification, adaptation
150	Rv2430c	PPE family protein PPE41	PPE41	PE/PPE
151	Rv2299c	Chaperone protein HtpG	htpG	virulence, detoxification, adaptation
152	Rv3281	Probable bifunctional protein acetyl-/propionyl-coenzyme A carboxylase (Epsilon chain) AccE5	accE5	lipid metabolism
153	Rv1448c	Transaldolase	tal	intermediary metabolism and respiration
154	Rv0518	Possible exported protein	Rv0518	cell wall and cell processes
155	Rv0859	Acetyl-CoA acetyltransferase	fadA	lipid metabolism
156	Rv0932c	Phosphate-binding protein PstS	pstS2	cell wall and cell processes
157	Rv1886c	Diacylglycerol acyltransferase/mycolyltransferase Ag85A	fbpB	lipid metabolism
158	Rv1074c	Acetyl-CoA acetyltransferase	fadA3	lipid metabolism
159	Rv0731c	S-adenosyl-L-methionine-dependent methyltransferase	Rv0731c	lipid metabolism
160	Rv0951	Succinyl-CoA ligase [ADP-forming] subunit beta	sucC	intermediary metabolism and respiration
161	Rv2430c	PPE family protein PPE41	PPE41	PE/PPE
162	Rv0418	Probable lipoprotein aminopeptidase LpqL	lpqL	cell wall and cell processes
163	Rv0363c	Fructose-bisphosphate aldolase	fba	intermediary metabolism and respiration
164	Rv0125	Probable serine protease PepA (Serine proteinase) (MTB32A)	pepA	intermediary metabolism and respiration
165	Rv2376	Low molecular weight antigen CFP2 (low molecular weight protein antigen 2) (CFP-2)	cfp2	Cell wall and cell processes
166	Rv3413c	Uncharacterized protein	Rv3413c	conserved hypotheticals
167	Rv1925	Fatty-acid--CoA ligase	fadD31	lipid metabolism
168	Rv2071c	Precorrin-4 C11-methyltransferase	cobM	intermediary metabolism and respiration
169	Rv2222c	Glutamine synthetase	glnA2	intermediary metabolism and respiration
170	Rv2223c	Hydrolase	Rv2223c	cell wall and cell processes
171	Rv2111c	Prokaryotic ubiquitin-like protein Pup	pup	intermediary metabolism and respiration
172	Rv2200c	Cytochrome C oxidase subunit II	ctaC	intermediary metabolism and respiration
173	Rv2258c	Methyltransferase	Rv2258c	regulatory proteins
174	Rv1980c	Immunogenic protein MPB64	mpt64	cell wall and cell processes
175	Rv2889c	Elongation factor Ts	tsf	information pathways
176	Rv2971	2,5-diketo-D-gluconic acid reductase	Rv2971	intermediary metabolism and respiration
177	Rv1477	Peptidase M23	ripA	virulence, detoxification, adaptation
178	Rv2535c	Probable cytoplasmic peptidase PepQ	pepQ	intermediary metabolism and respiration
179	Rv2676c	Uncharacterized protein	Rv2676c	conserved hypotheticals
180	Rv2461c	ATP-dependent Clp protease proteolytic subunit	clpP1	intermediary metabolism and respiration
181	Rv2996c	D-3-phosphoglycerate dehydrogenase	serA1	intermediary metabolism and respiration
182	Rv0552	Amidohydrolase	Rv0552	conserved hypotheticals
183	Rv2861c	Methionine aminopeptidase	mapB	intermediary metabolism and respiration
184	Rv2911	D-alanyl-D-alanine carboxypeptidase	dacB2	cell wall and cell processes
185	Rv3001c	Ketol-acid reductoisomerase	ilvC	intermediary metabolism and respiration
186	Rv3117	Sulfurtransferase	cysA3	intermediary metabolism and respiration
187	Rv3246c	Transcriptional regulator	mtrA	regulatory proteins
188	Rv1611	Indole-3-glycerol phosphate synthase	trpC	intermediary metabolism and respiration
189	Rv2711	Dihydrofolate reductase	ideR	regulatory proteins
190	Rv2868c	4-hydroxy-3-methylbut-2-en-1-yl diphosphate synthase (flavodoxin)	gcpE	conserved hypotheticals
191	Rv2589	4-aminobutyrate aminotransferase	gabT	intermediary metabolism and respiration
192	Rv3264c	D-alpha-D-mannose-1-phosphate guanylyltransferase ManB (D-alpha-D-heptose-1-phosphate guanylyltransferase)	manB	cell wall and cell processes
193	Rv1392	S-adenosylmethionine synthase	metK	intermediary metabolism and respiration
194	Rv2063	Antitoxin	mazE7	virulence, detoxification, adaptation
195	Rv3340	Probable O-acetylhomoserine sulfhydrylase MetC (Homocysteine synthase) (O-acetylhomoserine (Thiol)-lyase) (OAH sulfhydrylase) (O-acetyl-L-homoserine sulfhydrylase)	metC	intermediary metabolism and respiration
196	Rv2882c	Ribosome-recycling factor	frr	information pathways
197	Rv3036c	Probable conserved secreted protein TB22.2	TB22.2	cell wall and cell processes
198	Rv3274c	Acyl-CoA dehydrogenase	fadE25	lipid metabolism
199	Rv1324	Uncharacterized protein	Rv1324	intermediary metabolism and respiration
200	Rv0287	ESAT-6-like protein EsxG	esxG	cell wall and cell processes
201	Rv0455c	Conserved protein	Rv0455c	conserved hypotheticals
202	Rv0178	Mammalian cell entry protein	Rv0178	cell wall and cell processes
203	Rv0284	Secretion protein EccC	eccC3	cell wall and cell processes
204	Rv0315	1,3-beta-glucanase	Rv0315	intermediary metabolism and respiration
205	Rv0398c	Possible secreted protein	Rv0398c	cell wall and cell processes
206	Rv0007	Uncharacterized protein	Rv0007	cell wall and cell processes
207	Rv0066c	Isocitrate dehydrogenase	icd2	intermediary metabolism and respiration
208	Rv0418	Probable lipoprotein aminopeptidase LpqL	lpqL	cell wall and cell processes
209	Rv0009	Peptidyl-prolyl cis-trans isomerase	ppiA	information pathways
210	Rv2945c	Lipoprotein LppX	lppX	cell wall and cell processes
211	Rv0187	Methyltransferase	Rv0187	intermediary metabolism and respiration
212	Rv0157A	Conserved protein	Rv0157A	conserved hypotheticals
213	Rv0360c	Uncharacterized protein	Rv0360c	conserved hypotheticals
214	Rv0285	Cell motility protein	PE5	PE/PPE
215	Rv0283	Secretion protein EccB	eccB3	cell wall and cell processes
216	Rv0462	Dihydrolipoyl dehydrogenase	lpdC	intermediary metabolism and respiration
217	Rv0174	Mammalian cell entry protein	mce1F	virulence, detoxification, adaptation
218	Rv0838	D-alanyl-D-alanine dipeptidase	lpqR	cell wall and cell processes
219	Rv0999	Uncharacterized protein	Rv0999	conserved hypotheticals
220	Rv1419	Uncharacterized protein	Rv1419	conserved hypotheticals
221	Rv1038c	ESAT-6-like protein	esxJ	cell wall and cell processes
222	Rv1386	Cell motility protein	PE15	PE/PPE
223	Rv3803c	MPT51 antigen	fbpD	lipid metabolism
224	Rv3849	Secretion protein EspR	espR	regulatory proteins
225	Rv3619c	ESAT-6-like protein	esxV	cell wall and cell processes
226	Rv3244c	Lipoprotein LpqB	lpqB	cell wall and cell processes
227	Rv3763	Lipoprotein LpqH	lpqH	cell wall and cell processes
228	Rv1174c	Low molecular weight T-cell antigen	TB8.4	cell wall and cell processes
229	Rv1080c	Transcription elongation factor GreA	greA	information pathways
230	Rv0526	Alkyl hydroperoxide reductase	Rv0526	intermediary metabolism and respiration
231	Rv1754c	Uncharacterized protein	Rv1754c	conserved hypotheticals
232	Rv0466	Acyl-ACP thioesterase	Rv0466	conserved hypotheticals
233	Rv1240	Malate dehydrogenase	mdh	intermediary metabolism and respiration
234	Rv1223	Serine protease	htrA	intermediary metabolism and respiration
235	Rv1732c	Alkyl hydroperoxide reductase	Rv1732c	conserved hypotheticals
236	Rv1836c	Uncharacterized protein	Rv1836c	conserved hypotheticals
237	Rv3105c	Peptide chain release factor 2	prfB	information pathways
238	Rv3028c	Electron transfer flavoprotein subunit alpha	fixB	intermediary metabolism and respiration
239	Rv1475c	Aconitate hydratase	acn	intermediary metabolism and respiration
240	Rv1368	Lipoprotein LprF	lprF	cell wall and cell processes
241	Rv1388	Integration host factor	mihF	information pathways
242	Rv2855	Mycothione reductase	mtr	intermediary metabolism and respiration
243	Rv0931c	Serine/threonine protein kinase	pknD	regulatory proteins
244	Rv0925c	Conserved protein	Rv0925c	conserved hypotheticals
245	Rv0503c	SAM-dependent methyltransferase	cmaA2	lipid metabolism
246	Rv0983	Peptidase S1	pepD	intermediary metabolism and respiration
247	Rv1884c	Resuscitation-promoting factor RpfC	rpfC	cell wall and cell processes
248	Rv0884c	Phosphoserine aminotransferase	serC	intermediary metabolism and respiration
249	Rv0642c	SAM-dependent methyltransferase	mmaA4	lipid metabolism
250	Rv0774c	Esterase	Rv0774c	cell wall and cell processes
251	Rv0500	Pyrroline-5-carboxylate reductase	proC	intermediary metabolism and respiration
252	Rv0559c	Uncharacterized protein	Rv0559c	cell wall and cell processes
253	Rv1297	Transcription termination factor Rho	rho	information pathways
254	Rv1869c	Probable reductase	Rv1869c	intermediary metabolism and respiration
255	Rv1843c	Inosine-5-monophosphate dehydrogenase	guaB1	intermediary metabolism and respiration
256	Rv0667	DNA-directed RNA polymerase subunit beta	rpoB	information pathways
257	Rv1269c	Uncharacterized protein	Rv1269c	cell wall and cell processes
258	Rv1093	Serine hydroxymethyltransferase	glyA1	intermediary metabolism and respiration
259	Rv3267	LytR family transcriptional regulator	Rv3267	conserved hypotheticals
260	Rv2587c	Protein translocase subunit SecD	secD	cell wall and cell processes
261	Rv2783c	Polyribonucleotide nucleotidyltransferase	gpsI	information pathways
262	Rv3006	Lipoprotein LppZ	lppZ	cell wall and cell processes
263	Rv2928	Thioesterase	tesA	lipid metabolism
264	Rv2995c	3-isopropylmalate dehydrogenase	leuB	intermediary metabolism and respiration
265	Rv0928	Phosphate-binding protein PstS	pstS3	cell wall and cell processes
266	Rv3875	ESAT-6-like protein	esxA	cell wall and cell processes
267	Rv3804c	Diacylglycerol acyltransferase/mycolyltransferase Ag85A	fbpA	lipid metabolism
268	Rv3867	Secretion protein EspH	espH	cell wall and cell processes
269	Rv3914	Thioredoxin	trxC	intermediary metabolism and respiration
270	Rv3874	ESAT-6-like protein	esxB	cell wall and cell processes
271	Rv3920c	Conserved protein similar to jag protein	Rv3920c	conserved hypotheticals
272	Rv3821	Sulfolipid-1 exporter Sap	Rv3821	cell wall and cell processes
273	Rv3174	Probable short-chain dehydrogenase/reductase	Rv3174	intermediary metabolism and respiration
274	Rv2744c	Uncharacterized protein	35kd_ag	conserved hypotheticals
275	Rv0179c	Lipoprotein	lprO	cell wall and cell processes
276	Rv0129c	Diacylglycerol acyltransferase/mycolyltransferase Ag85A	fbpC	lipid metabolism
277	Rv0450c	Membrane protein	mmpL4	cell wall and cell processes
278	Rv0248c	Probable succinate dehydrogenase [iron-sulfur subunit] (Succinic dehydrogenase)	Rv0248c	intermediary metabolism and respiration
279	Rv0873	Acyl-CoA dehydrogenase	fadE10	lipid metabolism
280	Rv2226	Uncharacterized protein	Rv2226	conserved hypotheticals
281	Rv3451	Cutinase	cut3	cell wall and cell processes
282	Rv1987	Uncharacterized protein	Rv1987	cell wall and cell processes
283	Rv0163	4-hydroxybenzoyl-CoA thioesterase	Rv0163	conserved hypotheticals
284	Rv1419	Uncharacterized protein	Rv1419	conserved hypotheticals
285	Rv1792	ESAT-6 like protein EsxM	esxM	Cell wall and cell processes
286	Rv1860	Alanine and proline-rich secreted protein Apa	apa	cell wall and cell processes
287	Rv3017c	Type VII secretion protein EsxQ	esxQ	cell wall and cell processes
288	Rv1184c	Diacyltrehalose acyltransferase Chp2	Rv1184c	cell wall and cell processes
289	Rv0787A	Phosphoribosylformylglycinamidine synthase subunit PurS	Rv0787A	conserved hypotheticals
290	Rv2596	Ribonuclease VapC	vapC40	virulence, detoxification, adaptation
291	Rv2891	Uncharacterized protein	Rv2891	conserved hypotheticals
292	Rv0453	Uncharacterized protein	PPE11	PE/PPE
293	Rv2491	Uncharacterized protein	Rv2491	conserved hypotheticals
294	Rv0641	50S ribosomal protein L1	rplA	information pathways
295	Rv0634c	Beta-lactamase	Rv0634c	virulence, detoxification, adaptation
296	Rv0583c	Probable conserved lipoprotein LpqN	lpqN	cell wall and cell processes
297	Rv0477	Uncharacterized protein	Rv0477	cell wall and cell processes
298	Rv0472c	TetR family transcriptional regulator	Rv0472c	regulatory proteins
299	Rv3404c	Uncharacterized protein	Rv3404c	conserved hypotheticals
300	Rv0452	Possible transcriptional regulatory protein	Rv0452	regulatory proteins
301	Rv3390	Lipoprotein, LpqD	lpqD	cell wall and cell processes
302	Rv3386	Possible transposase	Rv3386	insertion seqs and phages
303	Rv3147	NADH-quinone oxidoreductase subunit C	nuoC	intermediary metabolism and respiration
304	Rv3044	Fe3+-citrate ABC transporter substrate-binding protein	fecB	cell wall and cell processes
305	Rv3033	Uncharacterized protein	Rv3033	conserved hypotheticals
306	Rv3016	Probable lipoprotein LpqA	lpqA	cell wall and cell processes
307	Rv2972c	Membrane protein	Rv2972c	cell wall and cell processes
308	Rv2873	Fasciclin	mpt83	cell wall and cell processes
309	Rv2821c	CRISPR-associated protein Cmr4	Rv2821c	conserved hypotheticals
310	Rv0237	Beta-glucosidase	lpqI	cell wall and cell processes
311	Rv2695	Conserved hypothetical alanine rich protein	Rv2695	conserved hypotheticals
312	Rv2687c	Fluoroquinolone transporter permease	Rv2687c	cell wall and cell processes
313	Rv2558	Uncharacterized protein	Rv2558	conserved hypotheticals
314	Rv2290	Lipoprotein LppO	lppO	cell wall and cell processes
315	Rv2054	Carboxymethylenebutenolidase	Rv2054	conserved hypotheticals
316	Rv1811	Membrane protein	mgtC	cell wall and cell processes
317	Rv1725c	Uncharacterized protein	Rv1725c	conserved hypotheticals
318	Rv1610	Membrane protein	Rv1610	cell wall and cell processes
319	Rv1593c	Conserved protein	Rv1593c	conserved hypotheticals
320	Rv1352	Uncharacterized protein	Rv1352	conserved hypotheticals
321	Rv1270c	Lipoprotein LprA	lprA	cell wall and cell processes
322	Rv1252c	Lipoprotein LprE	lprE	cell wall and cell processes
323	Rv1151c	NAD-dependent protein deacylase	Rv1151c	regulatory proteins
324	Rv0934	Phosphate-binding protein PstS	pstS1	cell wall and cell processes
325	Rv0903c	Transcriptional regulator	prrA	regulatory proteins
326	Rv1411c	Lipoprotein LprG	lprG	cell wall and cell processes
327	Rv2198c	Probable transport accessory protein MmpS3	mmpS3	cell wall and cell processes
328	Rv2525c	Putative peptidoglycan hydrolase Rv2525c	Rv2525c	conserved hypotheticals
329	Rv3310	Acid phosphatase	sapM	cell wall and cell processes
330	Rv0938	ATP-dependent DNA ligase	ligD	information pathways
331	Rv0835	Lipoprotein LpqQ	lpqQ	cell wall and cell processes
332	Rv0781	Peptidase	ptrBa	intermediary metabolism and respiration
333	Rv0071	Maturase	Rv0071	information pathways
334	Rv3434c	Membrane protein	Rv3434c	cell wall and cell processes
335	Rv3489	Uncharacterized protein	Rv3489	conserved hypotheticals
336	Rv3491	Uncharacterized protein	Rv3491	conserved hypotheticals
337	Rv3509c	Uncharacterized protein	ilvX	intermediary metabolism and respiration
338	Rv3524	Membrane protein	Rv3524	cell wall and cell processes
339	Rv3528c	Uncharacterized protein	Rv3528c	conserved hypotheticals
340	Rv3572	Uncharacterized protein	Rv3572	conserved hypotheticals
341	Rv3576	Possible conserved lipoprotein LppH	lppH	cell wall and cell processes
342	Rv3583c	CarD family transcriptional regulator	Rv3583c	regulatory proteins
343	Rv2875	Cell surface protein	mpt70	cell wall and cell processes
344	Rv3587c	Membrane protein	Rv3587c	cell wall and cell processes
345	Rv3597c	Nucleoid-associated protein Lsr2	lsr2	information pathways
346	Rv3615c	Secretion protein EspC	espC	cell wall and cell processes
347	Rv3616c	Secretion protein EspA	espA	cell wall and cell processes
348	Rv3584	Lipoprotein LpqE	lpqE	cell wall and cell processes
349	Rv3705c	Conserved protein	Rv3705c	conserved hypotheticals
350	Rv3710	2-isopropylmalate synthase	leuA	intermediary metabolism and respiration
351	Rv3716c	Nucleoid-associated protein LH57	Rv3716c	conserved hypotheticals
352	Rv3717	N-acetylmuramoyl-L-alanine amidase	Rv3717	conserved hypotheticals
353	Rv3722c	Aminotransferase	Rv3722c	conserved hypotheticals
354	Rv3759c	Glycine/betaine ABC transporter substrate-binding protein	proX	virulence, detoxification, adaptation
355	Rv3780	Uncharacterized protein	Rv3780	conserved hypotheticals
356	Rv3801c	Fatty-acid--CoA ligase	fadD32	lipid metabolism
357	Rv3822	SL1278 acyltransferase Chp1	Rv3822	conserved hypotheticals
358	Rv3841	Ferritin	bfrB	intermediary metabolism and respiration
359	Rv3835	Membrane protein	Rv3835	cell wall and cell processes
360	Rv3846	Superoxide dismutase	sodA	virulence, detoxification, adaptation
361	Rv1466	Conserved protein	Rv1466	conserved hypotheticals
362	Rv0677c	Membrane protein	mmpS5	cell wall and cell processes
363	Rv0719	50S ribosomal protein L6	rplF	information pathways
364	Rv1310	ATP synthase subunit beta	atpD	intermediary metabolism and respiration
365	Rv1103c	Antitoxin	mazE3	virulence, detoxification, adaptation
366	Rv3612c	Uncharacterized protein	Rv3612c	conserved hypotheticals
367	Rv2653c	Toxin	Rv2653c	insertion seqs and phages
368	Rv0827c	ArsR family transcriptional regulator	kmtR	regulatory proteins
369	Rv2705c	Glutathione S-transferase	Rv2705c	conserved hypotheticals
370	Rv3384c	Ribonuclease VapC	vapC46	virulence, detoxification, adaptation
371	Rv2954c	Uncharacterized protein	Rv2954c	conserved hypotheticals
372	Rv3661	Uncharacterized protein	Rv3661	virulence, detoxification, adaptation
373	Rv3392c	SAM-dependent methyltransferase	cmaA1	lipid metabolism
374	Rv2895c	Uncharacterized protein	viuB	intermediary metabolism and respiration
375	Rv2867c	GCN5 family acetyltransferase	Rv2867c	intermediary metabolism and respiration
376	Rv0168	ABC transporter permease	yrbE1B	virulence, detoxification, adaptation
377	Rv2575	Membrane protein	Rv2575	cell wall and cell processes
378	Rv0288	ESAT-6-like protein	esxH	cell wall and cell processes
379	Rv2347c	ESAT-6-like protein	esxP	cell wall and cell processes
380	Rv3872	Cell motility protein	PE35	PE/PPE
381	Rv1498a	Conserved protein	Rv1498A	conserved hypotheticals
382	Rv3004	Low molecular weight protein antigen 6	cfp6	cell wall and cell processes
383	Rv1804c	Conserved protein	Rv1804c	conserved hypotheticals
		Negative controls
	Red text	Show autoactivation

### Sheet: AD Library
Well No	ENSG_ID	ENST_ID	Gene_name	Description
1	ENSG00000077312	ENST00000243563	SNRPA	U1 snRNP Components and Associated Proteins
2	ENSG00000060688	ENST00000263694	SNRNP40	U4, U5, U6 snRNPs Components
4	ENSG00000171960	ENST00000304979	PPIH	U4, U5, U6 snRNPs Components
5	ENSG00000198783	ENST00000361952	ZNF830	Non-snRNP Spliceosomal Proteins
6	ENSG00000046647	ENST00000380523	GEMIN8	SMN Complex Proteins
8	ENSG00000100142	ENST00000442738	POLR2F	RNAP II Subunits
10	ENSG00000100138	ENST00000215956	SNU13	U4, U5, U6 snRNPs Components
11	ENSG00000124380	ENST00000244227	SNRNP27	SR Proteins
14	ENSG00000170860	ENST00000306024	LSM3	Sm Core Proteins
15	ENSG00000188342	ENST00000340473	GTF2F2	Transcription-related Proteins
16	ENSG00000169976	ENST00000367569	SF3B5	U2 snRNP Components
18	ENSG00000100109	ENST00000405938	TFIP11	Catalytic Step II Factors
20	ENSG00000100410	ENST00000216252	PHF5A	U2 snRNP Components
21	ENSG00000124562	ENST00000244520	SNRPC	U1 snRNP Components and Associated Proteins
23	ENSG00000175467	ENST00000312397	SART1	U4, U5, U6 snRNPs Components
24	ENSG00000125743	ENST00000342669	SNRPD2	Sm Core Proteins
25	ENSG00000116752	ENST00000369541	BCAS2	Non-snRNP Spliceosomal Proteins
26	ENSG00000136527	ENST00000382191	TRA2B	SR Proteins
28	ENSG00000170935	ENST00000509000	NCBP2L	CAP Binding Proteins
29	ENSG00000105258	ENST00000221859	POLR2I	RNAP II Subunits
30	ENSG00000125870	ENST00000246071	SNRPB2	U2 snRNP Components
32	ENSG00000005075	ENST00000292614	POLR2J	RNAP II Subunits
35	ENSG00000119953	ENST00000369592	SMNDC1	SMN Complex Proteins
36	ENSG00000150459	ENST00000382533	SAP18	Transcription-related Proteins
37	ENSG00000143977	ENST00000413456	SNRPG	Sm Core Proteins
38	ENSG00000074201	ENST00000525428	CLNS1A	Sm Core Proteins
40	ENSG00000130520	ENST00000252816	LSM4	Sm Core Proteins
41	ENSG00000164167	ENST00000296581	LSM6	Sm Core Proteins
43	ENSG00000184209	ENST00000350887	SNRNP35	U11/U12 snRNP Components
44	ENSG00000136819	ENST00000372447	C9orf78	C complex
45	ENSG00000161981	ENST00000383018	SNRNP25	U11/U12 snRNP Components
47	ENSG00000076053	ENST00000540163	RBM7	RNA Binding Proteins Not in Other Categories
48	ENSG00000111786	ENST00000229390	SRSF9	SR Proteins
49	ENSG00000138231	ENST00000260803	DBR1	Catalytic Step II Factors
50	ENSG00000140830	ENST00000268483	TXNL4B	U4, U5, U6 snRNPs Components
51	ENSG00000167005	ENST00000300291	NUDT21	3' end Formation Proteins
53	ENSG00000147669	ENST00000353107	POLR2K	RNAP II Subunits
54	ENSG00000171960	ENST00000372550	PPIH	U4, U5, U6 snRNPs Components
56	ENSG00000163882	ENST00000430783	POLR2H	RNAP II Subunits
58	ENSG00000039123	ENST00000230640	MTREX	EJC/TREX
60	ENSG00000142252	ENST00000270257	GEMIN7	SMN Complex Proteins
61	ENSG00000205937	ENST00000301730	RNPS1	EJC/TREX
62	ENSG00000177700	ENST00000322028	POLR2L	RNAP II Subunits
63	ENSG00000137168	ENST00000373699	PPIL1	Cyclophilin-like Spliceosome Proteins
64	ENSG00000071859	ENST00000393600	FAM50A	Miscellaneous
65	ENSG00000143977	ENST00000438261	SNRPG	Sm Core Proteins
66	ENSG00000136450	ENST00000581979	SRSF1	SR Proteins
67	ENSG00000115128	ENST00000233468	SF3B6	U2 snRNP Components
68	ENSG00000106615	ENST00000262187	RHEB	Miscellaneous
69	ENSG00000168002	ENST00000301788	POLR2G	RNAP II Subunits
70	ENSG00000153914	ENST00000334121	SREK1	SR Proteins
71	ENSG00000100028	ENST00000215829	SNRPD3	Sm Core Proteins
72	ENSG00000188816	ENST00000339992	HMX2	Miscellaneous
73	ENSG00000101161	ENST00000266079	PRPF6	U4, U5, U6 snRNPs Components
74	ENSG00000140829	ENST00000268482	DHX38	Catalytic Step II Factors
75	ENSG00000198258	ENST00000358666	UBL5	U2 snRNP Components
76	ENSG00000143977	ENST00000272348	SNRPG	Sm Core Proteins
77	ENSG00000148690	ENST00000359204	FRA10AC1	C complex
79	ENSG00000160201	ENST00000398137	U2AF1	3' Splice-site and Branchpoint Binding Proteins
80	ENSG00000125835	ENST00000438552	SNRPB	Sm Core Proteins
82	ENSG00000182872	ENST00000628161	RBM10	U1 snRNP Components and Associated Proteins
83	ENSG00000139343	ENST00000266735	SNRPF	Sm Core Proteins
84	ENSG00000163882	ENST00000443489	POLR2H	RNAP II Subunits
86	ENSG00000130332	ENST00000252622	LSM7	Sm Core Proteins
87	ENSG00000114503	ENST00000427641	NCBP2	CAP Binding Proteins
88	ENSG00000176102	ENST00000438862	CSTF3	3' end Formation Proteins
89	ENSG00000105058	ENST00000263384	FAM32A	C complex
91	ENSG00000130520	ENST00000593829	LSM4	Sm Core Proteins
92	ENSG00000141759	ENST00000269601	TXNL4A	U4, U5, U6 snRNPs Components
93	ENSG00000106245	ENST00000222969	BUD31	Non-snRNP Spliceosomal Proteins
94	ENSG00000162385	ENST00000371470	MAGOH	EJC/TREX
95	ENSG00000163882	ENST00000456318	POLR2H	RNAP II Subunits
96	ENSG00000114503	ENST00000321256	NCBP2	CAP Binding Proteins
97	ENSG00000240344	ENST00000392283	PPIL3	Cyclophilin-like Spliceosome Proteins
98	ENSG00000112081	ENST00000373715	SRSF3	SR Proteins
99	ENSG00000102103	ENST00000247140	PQBP1	Transcription-related Proteins
100	ENSG00000163882	ENST00000429568	POLR2H	RNAP II Subunits
101	ENSG00000139910	ENST00000344429	NOVA1	RNA Binding Proteins Not in Other Categories
103	ENSG00000157110	ENST00000320203	RBPMS	RNA Binding Proteins Not in Other Categories
104	ENSG00000147274	ENST00000431446	RBMX	RNA Binding Proteins Not in Other Categories
105	ENSG00000117614	ENST00000354361	SYF2	Non-snRNP Spliceosomal Proteins
106	ENSG00000161265	ENST00000292879	U2AF1L4	3' Splice-site and Branchpoint Binding Proteins
107	ENSG00000157110	ENST00000287771	RBPMS	RNA Binding Proteins Not in Other Categories
108	ENSG00000005436	ENST00000470503	GCFC2	C complex
110	ENSG00000115875	ENST00000313117	SRSF7	SR Proteins
111	ENSG00000160201	ENST00000291552	U2AF1	3' Splice-site and Branchpoint Binding Proteins
112	ENSG00000160201	ENST00000380276	U2AF1	3' Splice-site and Branchpoint Binding Proteins
113	ENSG00000160917	ENST00000436336	CPSF4	3' end Formation Proteins
115	ENSG00000131876	ENST00000254193	SNRPA1	U2 snRNP Components
116	ENSG00000102103	ENST00000218224	PQBP1	Transcription-related Proteins
117	ENSG00000100650	ENST00000394366	SRSF5	SR Proteins
121	ENSG00000100056	ENST00000434568	ESS2	Non-snRNP Spliceosomal Proteins
123	ENSG00000142546	ENST00000596358	NOSIP	C complex
125	ENSG00000138668	ENST00000353341	HNRNPD	HnRNP Proteins
128	ENSG00000170892	ENST00000302937	TSEN34	3' end Formation Proteins
132	ENSG00000197111	ENST00000359282	PCBP2	HnRNP Proteins
134	ENSG00000100320	ENST00000414461	RBFOX2	RNA Binding Proteins Not in Other Categories
139	ENSG00000136875	ENST00000374198	PRPF4	U4, U5, U6 snRNPs Components
140	ENSG00000168066	ENST00000377394	SF1	3' Splice-site and Branchpoint Binding Proteins
141	ENSG00000108654	ENST00000225792	DDX5	U1 snRNP Components and Associated Proteins
142	ENSG00000125944	ENST00000302271	HNRNPR	HnRNP Proteins
143	ENSG00000168066	ENST00000334944	SF1	3' Splice-site and Branchpoint Binding Proteins
144	ENSG00000168066	ENST00000377390	SF1	3' Splice-site and Branchpoint Binding Proteins
145	ENSG00000113593	ENST00000261308	PPWD1	C complex
146	ENSG00000145833	ENST00000354283	DDX46	U2 snRNP Components
148	ENSG00000176102	ENST00000431742	CSTF3	3' end Formation Proteins
149	ENSG00000115524	ENST00000409915	SF3B1	U2 snRNP Components
150	ENSG00000115524	ENST00000487698	SF3B1	U2 snRNP Components
151	ENSG00000240344	ENST00000286175	PPIL3	Cyclophilin-like Spliceosome Proteins
152	ENSG00000146007	ENST00000274712	ZMAT2	U4, U5, U6 snRNPs Components
154	ENSG00000117614	ENST00000236273	SYF2	Non-snRNP Spliceosomal Proteins
155	ENSG00000136709	ENST00000393006	WDR33	Miscellaneous
158	ENSG00000236826	ENST00000455705	LSM2	Sm Core Proteins
159	ENSG00000131013	ENST00000340881	PPIL4	Cyclophilin-like Spliceosome Proteins
160	ENSG00000060688	ENST00000373720	SNRNP40	U4, U5, U6 snRNPs Components
162	ENSG00000130332	ENST00000587502	LSM7	Sm Core Proteins
164	ENSG00000171960	ENST00000372549	PPIH	U4, U5, U6 snRNPs Components
165	ENSG00000105705	ENST00000585444	SUGP1	RNA Binding Proteins Not in Other Categories
166	ENSG00000128534	ENST00000422760	LSM8	Sm Core Proteins
167	ENSG00000167088	ENST00000582475	SNRPD1	Sm Core Proteins
168	ENSG00000125743	ENST00000590212	SNRPD2	Sm Core Proteins
169	ENSG00000064703	ENST00000533164	DDX20	SMN Complex Proteins
170	ENSG00000132792	ENST00000373469	CTNNBL1	Non-snRNP Spliceosomal Proteins
171	ENSG00000134748	ENST00000257181	PRPF38A	Non-snRNP Spliceosomal Proteins
172	ENSG00000129152	ENST00000250003	MYOD1	Miscellaneous
173	ENSG00000160799	ENST00000425441	CCDC12	Bact Complex
174	ENSG00000099817	ENST00000612655	POLR2E	RNAP II Subunits
176	ENSG00000185324	ENST00000505473	CDK10	Miscellaneous
177	ENSG00000102978	ENST00000219252	POLR2C	RNAP II Subunits
178	ENSG00000092199	ENST00000449098	HNRNPC	HnRNP Proteins
179	ENSG00000203896	ENST00000309546	LIME1	Miscellaneous
180	ENSG00000177733	ENST00000314940	HNRNPA0	HnRNP Proteins
181	ENSG00000139797	ENST00000267291	RNF113B	U4, U5, U6 snRNPs Components
182	ENSG00000112232	ENST00000281156	KHDRBS2	Non-snRNP Spliceosomal Proteins
183	ENSG00000169564	ENST00000303577	PCBP1	HnRNP Proteins
185	ENSG00000066044	ENST00000407627	ELAVL1	Non-snRNP Spliceosomal Proteins
186	ENSG00000168566	ENST00000342415	SNRNP48	U11/U12 snRNP Components
188	ENSG00000116455	ENST00000235090	WDR77	Non-snRNP Spliceosomal Proteins
189	ENSG00000165630	ENST00000378572	PRPF18	Catalytic Step II Factors
191	ENSG00000125352	ENST00000371442	RNF113A	U4, U5, U6 snRNPs Components
193	ENSG00000100603	ENST00000554775	SNW1	Non-snRNP Spliceosomal Proteins
194	ENSG00000276761	ENST00000614868	CWC25	EJC/TREX
195	ENSG00000108848	ENST00000240304	LUC7L3	U1 snRNP Components and Associated Proteins
196	ENSG00000140259	ENST00000267812	MFAP1	Non-snRNP Spliceosomal Proteins
197	ENSG00000120688	ENST00000379487	WBP4	U1 snRNP Components and Associated Proteins
199	ENSG00000131043	ENST00000320849	AAR2	U4, U5, U6 snRNPs Components
200	ENSG00000146963	ENST00000619796	LUC7L2	U1 snRNP Components and Associated Proteins
201	ENSG00000134453	ENST00000446108	RBM17	Non-snRNP Spliceosomal Proteins
203	ENSG00000169813	ENST00000357065	HNRNPF	HnRNP Proteins
204	ENSG00000143368	ENST00000271628	SF3B4	U2 snRNP Components
464	ENSG00000146963	ENST00000263545	LUC7L2	U1 snRNP Components and Associated Proteins
465	ENSG00000147274	ENST00000320676	RBMX	RNA Binding Proteins Not in Other Categories
469	ENSG00000121390	ENST00000492741	PSPC1	RNA Binding Proteins Not in Other Categories
470	ENSG00000119599	ENST00000394234	DCAF4	Miscellaneous
488	ENSG00000172409	ENST00000525602	CLP1	3' end Formation Proteins
491	ENSG00000123136	ENST00000242776	DDX39A	TREX Complex Proteins
493	ENSG00000225859	ENST00000448296	DDX39B	TREX Complex Proteins
494	ENSG00000104852	ENST00000221448	SNRNP70	U1 snRNP Components and Associated Proteins
514	ENSG00000165119	ENST00000376281	HNRNPK	HnRNP Proteins
520	ENSG00000063244	ENST00000450554	U2AF2	3' Splice-site and Branchpoint Binding Proteins
544	ENSG00000119599	ENST00000555042	DCAF4	Miscellaneous
