## Supplementary material for "A *Mycobacterium tuberculosis* secreted virulence factor disrupts host snRNP biogenesis": Table S3

### Sheet: Sheet1
S.no.	Well No	Rv_number	Gene Description	Gene name	Functional Category	Intercations
1	84	Rv0556	Membrane protein	Rv0556	cell wall and cell processes	0
2	93	Rv2468c	Uncharacterized protein	Rv2468c	conserved hypotheticals	1
3	182	Rv0552	Amidohydrolase	Rv0552	conserved hypotheticals	0
4	194	Rv2063	Antitoxin	mazE7	virulence, detoxification, adaptation	10
5	203	Rv0284	Secretion protein EccC	eccC3	cell wall and cell processes	0
6	272	Rv3821	Sulfolipid-1 exporter Sap	Rv3821	cell wall and cell processes	26
7	273	Rv3174	Probable short-chain dehydrogenase/reductase	Rv3174	intermediary metabolism and respiration	30
8	290	Rv2596	Ribonuclease VapC	vapC40	virulence, detoxification, adaptation	0
9	291	Rv2891	Uncharacterized protein	Rv2891	conserved hypotheticals	6
10	294	Rv0641	50S ribosomal protein L1	rplA	information pathways	1
11	295	Rv0634c	Beta-lactamase	Rv0634c	virulence, detoxification, adaptation	0
12	299	Rv3404c	Uncharacterized protein	Rv3404c	conserved hypotheticals	1
13	300	Rv0452	Possible transcriptional regulatory protein	Rv0452	regulatory proteins	1
14	302	Rv3386	Possible transposase	Rv3386	insertion seqs and phages	0
15	303	Rv3147	NADH-quinone oxidoreductase subunit C	nuoC	intermediary metabolism and respiration	0
16	311	Rv2695	Conserved hypothetical alanine rich protein	Rv2695	conserved hypotheticals	0
17	312	Rv2687c	Fluoroquinolone transporter permease	Rv2687c	cell wall and cell processes	0
18	316	Rv1811	Membrane protein	mgtC	cell wall and cell processes	0
19	317	Rv1725c	Uncharacterized protein	Rv1725c	conserved hypotheticals	0
20	318	Rv1610	Membrane protein	Rv1610	cell wall and cell processes	1
21	323	Rv1151c	NAD-dependent protein deacylase	Rv1151c	regulatory proteins	0
22	330	Rv0938	ATP-dependent DNA ligase	ligD	information pathways	0
23	332	Rv0781	Peptidase	ptrBa	intermediary metabolism and respiration	4
24	333	Rv0071	Maturase	Rv0071	information pathways	0
25	334	Rv3434c	Membrane protein	Rv3434c	cell wall and cell processes	0
26	365	Rv1103c	Antitoxin	mazE3	virulence, detoxification, adaptation	0
27	366	Rv3612c	Uncharacterized protein	Rv3612c	conserved hypotheticals	0
28	367	Rv2653c	Toxin	Rv2653c	insertion seqs and phages	0
29	368	Rv0827c	ArsR family transcriptional regulator	kmtR	regulatory proteins	0
30	369	Rv2705c	Glutathione S-transferase	Rv2705c	conserved hypotheticals	0
31	370	Rv3384c	Ribonuclease VapC	vapC46	virulence, detoxification, adaptation	2
32	371	Rv2954c	Uncharacterized protein	Rv2954c	conserved hypotheticals	1
33	372	Rv3661	Uncharacterized protein	Rv3661	virulence, detoxification, adaptation	1
34	373	Rv3392c	SAM-dependent methyltransferase	cmaA1	lipid metabolism	2
35	374	Rv2895c	Uncharacterized protein	viuB	intermediary metabolism and respiration	0
36	375	Rv2867c	GCN5 family acetyltransferase	Rv2867c	intermediary metabolism and respiration	0
37	376	Rv0168	ABC transporter permease	yrbE1B	virulence, detoxification, adaptation	0
	Red text	Show autoactivation
