## Supplementary material for "A *Mycobacterium tuberculosis* secreted virulence factor disrupts host snRNP biogenesis": Table S5

### Sheet: 2 Column Network
ENST_ID	Rv_number
ENST00000216252	Rv0780
ENST00000216252	Rv0781
ENST00000216252	Rv0888
ENST00000216252	Rv1093
ENST00000216252	Rv1471
ENST00000216252	Rv1886c
ENST00000216252	Rv2068c
ENST00000216252	Rv2198c
ENST00000216252	Rv2525c
ENST00000216252	Rv3462c
ENST00000216252	Rv3899c
ENST00000236273	Rv1643
ENST00000236273	Rv2927c
ENST00000254193	Rv1566c
ENST00000263384	Rv0677c
ENST00000266735	Rv0170
ENST00000266735	Rv0639
ENST00000266735	Rv1390
ENST00000266735	Rv2927c
ENST00000267812	Rv0639
ENST00000267812	Rv0707
ENST00000267812	Rv0888
ENST00000267812	Rv1094
ENST00000267812	Rv1390
ENST00000267812	Rv1435c
ENST00000267812	Rv1471
ENST00000267812	Rv1477
ENST00000267812	Rv1566c
ENST00000267812	Rv1638A
ENST00000267812	Rv1643
ENST00000267812	Rv2063
ENST00000267812	Rv2535c
ENST00000267812	Rv2882c
ENST00000267812	Rv2927c
ENST00000268482	Rv1643
ENST00000268482	Rv2927c
ENST00000292879	Rv1471
ENST00000300291	Rv1643
ENST00000300291	Rv2927c
ENST00000301788	Rv0164
ENST00000301788	Rv0639
ENST00000301788	Rv0781
ENST00000301788	Rv0984
ENST00000301788	Rv1324
ENST00000301788	Rv1390
ENST00000301788	Rv1566c
ENST00000301788	Rv1643
ENST00000301788	Rv2063
ENST00000301788	Rv2927c
ENST00000304979	Rv0787A
ENST00000312397	Rv1643
ENST00000312397	Rv2927c
ENST00000334121	Rv1390
ENST00000334121	Rv1638A
ENST00000340881	Rv0888
ENST00000340881	Rv1471
ENST00000340881	Rv1643
ENST00000340881	Rv1816
ENST00000340881	Rv2074
ENST00000340881	Rv2469c
ENST00000340881	Rv2889c
ENST00000340881	Rv3045
ENST00000340881	Rv3369
ENST00000350887	Rv2927c
ENST00000354361	Rv1643
ENST00000354361	Rv2927c
ENST00000357065	Rv0009
ENST00000357065	Rv0053
ENST00000357065	Rv0170
ENST00000357065	Rv0351
ENST00000357065	Rv0639
ENST00000357065	Rv0642c
ENST00000357065	Rv0781
ENST00000357065	Rv0928
ENST00000357065	Rv1094
ENST00000357065	Rv1388
ENST00000357065	Rv1390
ENST00000357065	Rv1471
ENST00000357065	Rv1558
ENST00000357065	Rv1566c
ENST00000357065	Rv1610
ENST00000357065	Rv1638A
ENST00000357065	Rv1643
ENST00000357065	Rv1860
ENST00000357065	Rv2054
ENST00000357065	Rv2063
ENST00000357065	Rv2190c
ENST00000357065	Rv2198c
ENST00000357065	Rv2204c
ENST00000357065	Rv2491
ENST00000357065	Rv2525c
ENST00000357065	Rv2927c
ENST00000357065	Rv3017c
ENST00000357065	Rv3340
ENST00000357065	Rv3392c
ENST00000357065	Rv3404c
ENST00000357065	Rv3462c
ENST00000359204	Rv1643
ENST00000359204	Rv2927c
ENST00000359282	Rv2927c
ENST00000367569	Rv2428
ENST00000367569	Rv2631
ENST00000367569	Rv2905
ENST00000373469	Rv1643
ENST00000373469	Rv2927c
ENST00000374198	Rv0170
ENST00000374198	Rv0639
ENST00000374198	Rv1390
ENST00000374198	Rv3017c
ENST00000378572	Rv0164
ENST00000378572	Rv0170
ENST00000378572	Rv0288
ENST00000378572	Rv0639
ENST00000378572	Rv0642c
ENST00000378572	Rv0780
ENST00000378572	Rv0835
ENST00000378572	Rv0888
ENST00000378572	Rv0928
ENST00000378572	Rv1094
ENST00000378572	Rv1388
ENST00000378572	Rv1390
ENST00000378572	Rv1435c
ENST00000378572	Rv1471
ENST00000378572	Rv1558
ENST00000378572	Rv1566c
ENST00000378572	Rv1643
ENST00000378572	Rv1860
ENST00000378572	Rv1891
ENST00000378572	Rv2063
ENST00000378572	Rv2190c
ENST00000378572	Rv2204c
ENST00000378572	Rv2290
ENST00000378572	Rv2558
ENST00000378572	Rv2821c
ENST00000378572	Rv2927c
ENST00000378572	Rv2954c
ENST00000378572	Rv3017c
ENST00000378572	Rv3028c
ENST00000378572	Rv3105c
ENST00000378572	Rv3340
ENST00000378572	Rv3384c
ENST00000378572	Rv3392c
ENST00000378572	Rv3509c
ENST00000378572	Rv3587c
ENST00000378572	Rv3661
ENST00000380276	Rv1643
ENST00000380276	Rv2927c
ENST00000380523	Rv2927c
ENST00000382191	Rv2258c
ENST00000414461	Rv0170
ENST00000414461	Rv1435c
ENST00000414461	Rv1566c
ENST00000414461	Rv2063
ENST00000414461	Rv2223c
ENST00000422760	Rv0157A
ENST00000422760	Rv0641
ENST00000422760	Rv1471
ENST00000422760	Rv1611
ENST00000422760	Rv1643
ENST00000422760	Rv2873
ENST00000422760	Rv3001c
ENST00000429568	Rv0639
ENST00000429568	Rv0888
ENST00000429568	Rv1558
ENST00000429568	Rv1638A
ENST00000430783	Rv0639
ENST00000430783	Rv1094
ENST00000430783	Rv1284
ENST00000430783	Rv1390
ENST00000430783	Rv1558
ENST00000430783	Rv1566c
ENST00000430783	Rv1638A
ENST00000430783	Rv2063
ENST00000430783	Rv2223c
ENST00000430783	Rv2927c
ENST00000431446	Rv0178
ENST00000431446	Rv0639
ENST00000431446	Rv0700
ENST00000431446	Rv0780
ENST00000431446	Rv0984
ENST00000431446	Rv1284
ENST00000431446	Rv1471
ENST00000431446	Rv3849
ENST00000436336	Rv1643
ENST00000436336	Rv2927c
ENST00000443489	Rv0164
ENST00000443489	Rv0170
ENST00000443489	Rv0340
ENST00000443489	Rv0639
ENST00000443489	Rv1023
ENST00000443489	Rv1094
ENST00000443489	Rv1390
ENST00000443489	Rv1435c
ENST00000443489	Rv1471
ENST00000443489	Rv1558
ENST00000443489	Rv1566c
ENST00000443489	Rv1638A
ENST00000443489	Rv1643
ENST00000443489	Rv2063
ENST00000443489	Rv2223c
ENST00000443489	Rv2631
ENST00000443489	Rv2927c
ENST00000443489	Rv3457c
ENST00000443489	Rv3462c
ENST00000449098	Rv1471
ENST00000449098	Rv1566c
ENST00000456318	Rv2246
ENST00000509000	Rv1390
ENST00000509000	Rv2927c
ENST00000525602	Rv2927c
ENST00000525603	Rv1643
ENST00000525604	Rv0639
ENST00000533164	Rv0164
ENST00000533164	Rv0170
ENST00000533164	Rv0288
ENST00000533164	Rv0309
ENST00000533164	Rv0360c
ENST00000533164	Rv0780
ENST00000533164	Rv0888
ENST00000533164	Rv1390
ENST00000533164	Rv1435c
ENST00000533164	Rv1466
ENST00000533164	Rv1471
ENST00000533164	Rv1566c
ENST00000533164	Rv1643
ENST00000533164	Rv2063
ENST00000533164	Rv2223c
ENST00000533164	Rv2927c
ENST00000533164	Rv3417c
ENST00000533164	Rv3822
ENST00000540163	Rv0677c
ENST00000540163	Rv1466
ENST00000555042	Rv1643
ENST00000555042	Rv2927c
ENST00000587502	Rv0639
ENST00000587502	Rv0984
ENST00000587502	Rv1023
ENST00000587502	Rv1094
ENST00000587502	Rv1390
ENST00000587502	Rv1471
ENST00000587502	Rv1566c
ENST00000587502	Rv1638A
ENST00000587502	Rv1643
ENST00000587502	Rv1816
ENST00000587502	Rv1910c
ENST00000587502	Rv2050
ENST00000587502	Rv2246
ENST00000587502	Rv2428
ENST00000587502	Rv2469c
ENST00000587502	Rv2821c
ENST00000587502	Rv2927c
ENST00000587502	Rv3004
ENST00000587502	Rv3028c
ENST00000587502	Rv3312A
ENST00000587502	Rv3384c
ENST00000587502	Rv3627c
ENST00000587502	Rv3811
ENST00000587502	Rv3864
ENST00000587502	Rv3899c
ENST00000590212	Rv0157A
ENST00000590212	Rv0170
ENST00000590212	Rv0187
ENST00000590212	Rv0288
ENST00000590212	Rv0309
ENST00000590212	Rv0780
ENST00000590212	Rv0781
ENST00000590212	Rv0888
ENST00000590212	Rv1324
ENST00000590212	Rv1390
ENST00000590212	Rv1566c
ENST00000590212	Rv1643
ENST00000590212	Rv1836c
ENST00000590212	Rv2063
ENST00000590212	Rv2223c
ENST00000590212	Rv2927c
ENST00000619796	Rv0838
ENST00000619796	Rv1643
ENST00000619796	Rv2063
ENST00000619796	Rv2927c
ENST00000215956	Rv2891
ENST00000215956	Rv2821c
ENST00000244520	Rv0431
ENST00000244520	Rv0472c
ENST00000244520	Rv0896
ENST00000244520	Rv1174c
ENST00000244520	Rv1829
ENST00000244520	Rv2821c
ENST00000244520	Rv2891
ENST00000582475	Rv1174c
ENST00000582475	Rv0431
ENST00000582475	Rv1284
ENST00000582475	Rv2430c
ENST00000582475	Rv2468c
ENST00000244227	Rv2891
ENST00000244227	Rv2821c
ENST00000303577	Rv2891
ENST00000303577	Rv2821c
ENST00000358666	Rv2821c
ENST00000394366	Rv2821c
ENST00000394366	Rv0452
ENST00000612655	Rv1566c
ENST00000612655	Rv3045
ENST00000612655	Rv2246
ENST00000612655	Rv0066
ENST00000612655	Rv3867
ENST00000612655	RV1352
ENST00000612655	Rv0720
ENST00000612655	Rv1077
ENST00000612655	Rv1887
ENST00000612655	Rv1096
ENST00000612655	Rv0242c
ENST00000612655	Rv2535c
ENST00000612655	Rv3874
ENST00000590212	Rv2891
ENST00000590212	Rv2821c
ENST00000438552	Rv2891
ENST00000438552	Rv2821c
