## Supplementary material for "A *Mycobacterium tuberculosis* secreted virulence factor disrupts host snRNP biogenesis": Table S7

### Sheet: RT-Primers
S.No.	Gene Name	Primer	5'<-----Sequence----->3'
1	DDX42_exon exclusion	Forward primer	CAGGCAGCTAGAGACATGAAG
2	DDX42_exon exclusion	Reverse primer	GCAATTGGATTTCCGTCACT
3	DDX11_exon exclusion	Forward primer	AGGTGAAGAAGAGCCCCTTT
4	DDX11_exon exclusion	Reverse primer	CCTCCTCTTTGGCTTCTCCT
5	ACADVL_exon exclusion	Forward primer	GCATCTTCCGGATCTTTGAG
6	ACADVL_exon exclusion	Reverse primer	GTGGACAAGTCCGCTGAGAC
7	NFYA_exon exclusion	Forward primer	AATCTCACTTGGAGGGACCA
8	NFYA_exon exclusion	Reverse primer	TCCACTGACCTGCACCATTA
9	ACSL1_exon exclusion	Forward primer	ATGGTCACTCACCGAAACATAG
10	ACSL1_exon exclusion	Reverse primer	TAGCTCCATGACACAGCATTAC
11	18s rRNA	Forward primer	GCTTAATTTGACTCAACACGGGA
12	18s rRNA	Reverse primer	AGCTATCAATCTGTCAATCCTGTC
13	DDX42_exon junction	Forward primer	CGTAAAGAAGCTTATTTTCG
16	DDX11_exon junction	Reverse primer	CTTCTCCTGCCGGGAGCC
17	ACSL1_exon junction	Reverse primer	CAGCATTACACACTCTGTTGC
18	ACADVL_exon junction	Reverse primer	CCCGCCATACAGCCCTGC
19	NFYA_exon junction	Forward primer	CAGCAGCAGGTCCAAGGGC
21	DDX42_inclusion	Forward primer	TTCGAGATGACATTGAAGAGG
23	DDX11_inclusion	Forward primer	GCCTAGGTTCTGTGCAGCTT
25	ACADVL_inclusion	Forward primer	AAGAATCCCTTTGGGAATGC
27	NFYA_inclusion	Forward primer	TGTGCAGTTGCAGACTGAGG
28	ACSL1_inclusion	Forward primer	CAGTCAATCCTTGCCCAG

### Sheet: pGINT_construct
pGINT_constructs	RE : BamH1 and Not1
S.No.	Gene Name	5'<-----Sequence----->3' (Fwd)	5'<-----Sequence----->3' (Rv)
1	DDX11	GGATCCCTGAACCGTGTG	GGGCCCCACTTTTTCCCAAG
2	DDX42	GGATCCGATAGTTTATAGTGTG	GGGCCCTGGTCACACAG
3	ACADVL	GGATCCGTAAGACAGAGAATTG	GGGCCCCCTGAGAGGAAG
4	ACSL1	GGATCCGCACCCATAAAC	GGGCCCCACTTACCTTC
5	NFYA	GGATCCTCAACAAAACAGC	GGGCCCGCATCTTATAAGC

### Sheet: in-vitro-splicing
No.	Gene Name	Primer	5'<-----Sequence----->3'
1	ACADVL	Forward primer	GAACCTGGAGTAGAGCGTGT
2	ACADVL	Reverse primer	CAGCTCGCCACTCCGACTCA
3	ACSL1	Forward primer	GCAACCCCAAAGGAGCAATG
4	ACSL1	Reverse primer	TCGGTCAAACATCCGGTTCAGCAGT
5	DDX11	Forward primer	ATTTATTACTGTAGTCGGACA
6	DDX11	Reverse primer	CTGGGCTGCAGGGATGGCAA
7	DDX42	Forward primer	GATCAGGCAGCTAGAGACAT
8	DDX42	Reverse primer	CTCTGAATGATCAATGGGGG
9	NFYA	Forward primer	GAGTGTACCTCACAGCCTTC
10	NFYA	Reverse primer	TTGCTGCAAACCCTGTGTTC
11	T7	Forward primer	GGCGTAATACGACTCACTATAGGGAGA
